# Genomic trinucleotide composition reflects context-dependent mutation spectra in plants and mammals

**DOI:** 10.64898/2026.11.23.768609

**Authors:** Yijie Wang, Ziyue Gao

**Affiliations:** Department of Genetics, Perelman School of Medicine, University of Pennsylvania, Philadelphia, PA 19104, USA

## Abstract

Mutation rates vary substantially across mutation types and sequence contexts, yet it remains unclear how variation in the mutation spectrum shapes genome composition across species. Motivated by the strong cross-species relationship between CpG mutation rate and CpG content, we hypothesize that multi-nucleotide genome composition reflects the context-dependent mutation spectrum, with additional effects of GC-biased gene conversion (gBGC). To test this hypothesis, we develop a framework to determine the equilibrium trinucleotide composition from a context-dependent mutation spectrum, with and without incorporating the effects of gBGC. The trinucleotide frequencies predicted by our model based on polymorphism-derived mutation spectra of 25 plants and 10 mammals show good concordance with observed genomic trinucleotide compositions, and incorporating gBGC further improves agreement across all species, highlighting the pervasive influence of gBGC on genome composition. We further find that genome composition retains information about lineage-specific context-dependent mutation spectra, with strong correspondence within evolutionary clades but limited species-level specificity. In particular, trinucleotide abundance ratios correlate positively with the corresponding reciprocal mutation rate ratios, both across trinucleotide pairs within species and across species for the same trinucleotide pair. Together, our results demonstrate that genome composition encodes quantitative information about mutation processes and suggest that a single reference genome can inform mutational patterns in species lacking polymorphism data or direct measurements of mutation.
