## Supplementary dataset for "Genomic trinucleotide composition reflects context-dependent mutation spectra in plants and mammals"

### Sheet: Sheet1
Common name	Latin name	Family	Assembly level	Genome source
Common hazel	C.avellana	Betulaceae	chromosome	https://www.ncbi.nlm.nih.gov/datasets/genome/GCF_965113065.1/
Common hop	H.lupulus	Cannabaceae	chromosome	https://www.ncbi.nlm.nih.gov/datasets/genome/GCF_963169125.1/
Melon	C.melo	Cucurbitaceae	chromosome	https://www.ncbi.nlm.nih.gov/datasets/genome/GCF_025177605.1
Valley oak	Q.lobata	Fagaceae	chromosome	https://www.ncbi.nlm.nih.gov/datasets/genome/GCF_001633185.2
Blue gum	E.globulus	Myrtaceae	chromosome	https://www.ncbi.nlm.nih.gov/datasets/genome/GCA_046226855.1/
Chachi mandarin	C.reticulata	Rutaceae	chromosome	https://www.citrusgenomedb.org/Analysis/6445940
White poplar	P.alba	Salicaceae	chromosome	https://www.ncbi.nlm.nih.gov/datasets/genome/GCF_005239225.2/
Wild tomato	S.pennellii	Solanaceae	chromosome	https://ted.bti.cornell.edu/ftp/tomato_genome/Pennellii_LA0716/
riverbank grape	V.riparia	Vitaceae	chromosome	https://www.ncbi.nlm.nih.gov/datasets/genome/GCF_004353265.1/
Celery	A.graveolens	Apiaceae	chromosome	https://www.ncbi.nlm.nih.gov/datasets/genome/GCA_051903755.1/
Fringed birthwort	A.fimbriata	Aristolochiaceae	chromosome	https://www.ncbi.nlm.nih.gov/datasets/genome/GCA_019845555.1/
Biondi's magnolia	M.biondii	Magnoliaceae	chromosome	https://datadryad.org/dataset/doi:10.5061/dryad.s4mw6m947
Taiwan cinnamon	C.micrantha	Lauraceae	Scaffold	https://www.ncbi.nlm.nih.gov/datasets/genome/GCA_003546025.1/
