## Supplementary dataset for "Genomic trinucleotide composition reflects context-dependent mutation spectra in plants and mammals"

### Sheet: Sheet1
Species	AAA_TTT	AAC_GTT	AAG_CTT	AAT_ATT	ACA_TGT	ACC_GGT	ACG_CGT	ACT_AGT	AGA_TCT	AGC_GCT	AGG_CCT	ATA_TAT	ATC_GAT	ATG_CAT	CAA_TTG	CAC_GTG	CAG_CTG	CCA_TGG	CCC_GGG	CCG_CGG	CGA_TCG	CGC_GCG	CTA_TAG	CTC_GAG	GAA_TTC	GAC_GTC	GCA_TGC	GCC_GGC	GGA_TCC	GTA_TAC	TAA_TTA	TCA_TGA
Liverwort	0.06258	0.032013	0.039157	0.050671	0.036742	0.02079	0.018369	0.0329	0.038958	0.02429	0.025159	0.03892	0.035121	0.037044	0.044147	0.027502	0.025782	0.026342	0.016235	0.018803	0.023401	0.020838	0.023939	0.032457	0.042728	0.023966	0.029267	0.019751	0.029766	0.025302	0.034943	0.042115
Earthmoss	0.095818	0.02973	0.050798	0.079017	0.034215	0.016727	0.00734	0.030444	0.046479	0.017998	0.019303	0.06933	0.039061	0.038229	0.053975	0.016915	0.009949	0.024273	0.007907	0.004897	0.009758	0.004293	0.032677	0.020831	0.042847	0.016141	0.019407	0.010296	0.021461	0.025987	0.062752	0.041146
Hornwort	0.043651	0.030043	0.040457	0.032875	0.03848	0.02771	0.017654	0.028002	0.035402	0.035138	0.035489	0.028539	0.029328	0.038709	0.042268	0.033648	0.035369	0.037214	0.026525	0.020001	0.018969	0.017668	0.023989	0.034233	0.03616	0.024647	0.039453	0.029903	0.035128	0.023532	0.024965	0.034851
Clubmoss	0.071981	0.032432	0.046082	0.055739	0.04008	0.021212	0.009542	0.031925	0.043453	0.02276	0.025333	0.042588	0.040262	0.047396	0.054538	0.026716	0.01618	0.031856	0.014175	0.006512	0.013484	0.005816	0.03195	0.029266	0.042012	0.018614	0.026991	0.015182	0.027307	0.025004	0.037705	0.045907
Quillwort	0.066269	0.031369	0.04455	0.05071	0.035746	0.023896	0.011837	0.026443	0.039675	0.026846	0.029333	0.04264	0.034617	0.045703	0.048718	0.024701	0.021887	0.034434	0.022019	0.012788	0.015463	0.011214	0.028319	0.027546	0.040437	0.019138	0.033754	0.023148	0.02952	0.022723	0.037487	0.037071
Spikemoss	0.058721	0.031518	0.045282	0.043008	0.033505	0.023992	0.013669	0.032611	0.038815	0.030438	0.028634	0.036905	0.034194	0.039229	0.047411	0.029913	0.022962	0.039004	0.021504	0.013735	0.019752	0.013813	0.027209	0.035045	0.03841	0.022076	0.030572	0.022676	0.034722	0.020268	0.033969	0.036436
African_clubmoss	0.056971	0.036288	0.041504	0.041325	0.037134	0.027205	0.018535	0.030697	0.035498	0.029594	0.027894	0.035877	0.031302	0.041601	0.046423	0.028332	0.027905	0.035204	0.020963	0.016039	0.021155	0.012699	0.023231	0.031053	0.040508	0.02313	0.033357	0.021193	0.030754	0.025826	0.032214	0.038587
Fern	0.065277	0.029995	0.04774	0.045731	0.040687	0.025326	0.010368	0.030361	0.042497	0.028224	0.030319	0.036972	0.032727	0.046088	0.052908	0.030747	0.018811	0.034931	0.020505	0.0079	0.011779	0.007932	0.031294	0.033539	0.037507	0.020601	0.031935	0.018732	0.029105	0.025401	0.033063	0.040999
Welwitschia	0.10359	0.031282	0.050872	0.082344	0.032693	0.015638	0.002518	0.033892	0.045353	0.015241	0.022698	0.072345	0.039059	0.049606	0.038787	0.014827	0.006959	0.018947	0.008193	0.00107	0.003534	0.001222	0.040626	0.01874	0.041898	0.011701	0.016143	0.00698	0.020103	0.026954	0.083802	0.042381
Jointfir	0.070064	0.034447	0.045586	0.056997	0.03942	0.024438	0.00775	0.033112	0.038296	0.02226	0.029649	0.045952	0.036012	0.05209	0.050034	0.026218	0.013332	0.033426	0.017563	0.003873	0.007908	0.004764	0.039883	0.024526	0.038834	0.016809	0.026165	0.015194	0.027314	0.02727	0.048156	0.042656
Ginkgo	0.077808	0.030094	0.045845	0.067478	0.03445	0.022738	0.005087	0.031624	0.0433	0.015181	0.030383	0.063584	0.037342	0.047284	0.045675	0.022089	0.012359	0.030537	0.01747	0.003142	0.00784	0.003171	0.035434	0.026856	0.041745	0.016991	0.019916	0.012049	0.029281	0.024747	0.056004	0.042496
Cycad	0.073548	0.030473	0.04909	0.060591	0.032935	0.024023	0.005858	0.032773	0.042778	0.018915	0.0332	0.062379	0.036331	0.045818	0.04349	0.021632	0.01216	0.029035	0.01968	0.003811	0.007636	0.004105	0.038447	0.027977	0.037796	0.016202	0.020739	0.014542	0.027492	0.027295	0.058865	0.040381
Yew	0.078376	0.032583	0.043484	0.061939	0.039736	0.024943	0.006937	0.02955	0.040405	0.016803	0.029768	0.051361	0.037389	0.049096	0.047882	0.026837	0.013917	0.032115	0.018861	0.005166	0.009251	0.004601	0.032035	0.027095	0.042976	0.016469	0.02135	0.01237	0.02974	0.025288	0.047151	0.044524
Fujian_cypress	0.079675	0.031551	0.04612	0.066372	0.038538	0.022086	0.003304	0.031843	0.045525	0.0176	0.028274	0.055296	0.040512	0.048302	0.051174	0.02256	0.014427	0.02804	0.014942	0.002457	0.005282	0.00228	0.036931	0.02577	0.042751	0.016852	0.021057	0.010452	0.026241	0.024831	0.050132	0.048822
Spruce	0.071902	0.034426	0.043171	0.057459	0.040047	0.024807	0.007543	0.030533	0.042091	0.017537	0.030253	0.048403	0.036835	0.046892	0.049516	0.025516	0.018938	0.033532	0.020493	0.005269	0.011504	0.00495	0.029678	0.028619	0.044156	0.019261	0.02307	0.013208	0.03104	0.023737	0.041385	0.044231
Chinese_pine	0.07317	0.034165	0.043724	0.05726	0.03865	0.024065	0.007284	0.030492	0.041133	0.021276	0.030237	0.046569	0.036092	0.045588	0.049232	0.024288	0.021806	0.032786	0.019255	0.00603	0.010846	0.006012	0.029698	0.027916	0.043941	0.018416	0.025551	0.014532	0.030459	0.023632	0.041976	0.043917
Loblolly_pine	0.075252	0.034245	0.043454	0.05956	0.038868	0.023592	0.007011	0.03047	0.041053	0.020459	0.029639	0.048616	0.035769	0.046131	0.049602	0.024142	0.020107	0.032392	0.018769	0.005359	0.010243	0.005468	0.030526	0.027541	0.04369	0.017851	0.02491	0.014063	0.029736	0.023713	0.043966	0.043805
Amborella	0.088931	0.031585	0.041962	0.059283	0.033842	0.024774	0.010176	0.029344	0.042391	0.020026	0.027726	0.049499	0.034383	0.041632	0.045538	0.023742	0.018202	0.030695	0.020889	0.008404	0.01433	0.006533	0.029369	0.029967	0.04008	0.019454	0.023084	0.016457	0.025632	0.023383	0.047204	0.041482
Water_lily	0.08487	0.035794	0.043216	0.057904	0.037394	0.022396	0.011175	0.030106	0.03995	0.022619	0.024887	0.044563	0.033994	0.043533	0.049121	0.023637	0.021946	0.0308	0.017122	0.009209	0.01403	0.007298	0.026202	0.02622	0.043099	0.019604	0.026656	0.016968	0.025535	0.022071	0.044706	0.043377
Water_platter	0.080799	0.031891	0.038039	0.057195	0.032611	0.024716	0.008646	0.031515	0.040407	0.024324	0.031581	0.048186	0.034903	0.042623	0.040789	0.022126	0.024908	0.029651	0.018742	0.008536	0.013162	0.006704	0.038536	0.026378	0.038549	0.019447	0.029935	0.017541	0.027489	0.024055	0.0478	0.038219
Japanese_rush	0.080447	0.032202	0.032544	0.058164	0.037969	0.025399	0.013358	0.026061	0.03438	0.019596	0.026301	0.053672	0.034247	0.04112	0.041296	0.027736	0.021447	0.030334	0.027896	0.015434	0.016448	0.01709	0.023943	0.02842	0.035618	0.020116	0.024205	0.018208	0.028488	0.02276	0.04602	0.03908
Duckweed	0.074281	0.029012	0.039659	0.060106	0.031663	0.021463	0.013646	0.027633	0.043589	0.02108	0.027371	0.047674	0.036753	0.040983	0.040292	0.023801	0.020677	0.028873	0.0241	0.014795	0.016045	0.012177	0.027363	0.032002	0.042402	0.021055	0.021547	0.020743	0.028857	0.020567	0.046099	0.043692
Coconut	0.074149	0.026807	0.043301	0.060175	0.024767	0.021894	0.00829	0.030117	0.047847	0.02429	0.02821	0.052096	0.047785	0.041672	0.041071	0.018415	0.020405	0.03028	0.015194	0.00959	0.019028	0.006043	0.034349	0.032417	0.040542	0.019841	0.022646	0.016399	0.029819	0.020032	0.04867	0.043862
Pineapple	0.08873	0.033007	0.035995	0.064622	0.031872	0.023175	0.014621	0.031492	0.035623	0.022631	0.023099	0.055055	0.032957	0.03327	0.041518	0.023687	0.017577	0.025752	0.018867	0.016123	0.021084	0.012949	0.031431	0.027883	0.037907	0.017908	0.023176	0.017238	0.024614	0.026648	0.054238	0.035251
Asian_rice	0.068833	0.032051	0.034572	0.049899	0.034394	0.024965	0.01869	0.028644	0.033941	0.025401	0.026573	0.044239	0.032454	0.036875	0.040567	0.02812	0.02299	0.031538	0.023723	0.022251	0.021698	0.01999	0.027703	0.029299	0.035617	0.022103	0.028135	0.026123	0.029311	0.024446	0.040356	0.034501
African_rice	0.070047	0.032723	0.034986	0.051394	0.036017	0.024054	0.017182	0.029553	0.035283	0.025891	0.026064	0.046014	0.033755	0.038469	0.041455	0.027478	0.02392	0.030969	0.021193	0.018665	0.019831	0.016851	0.029191	0.028707	0.035925	0.020842	0.028678	0.02325	0.028431	0.025777	0.041735	0.03567
Wild_rice	0.072282	0.032764	0.034914	0.052346	0.035602	0.024032	0.017442	0.029606	0.035071	0.025216	0.025743	0.047013	0.033662	0.037984	0.041184	0.027251	0.023024	0.030644	0.021369	0.018727	0.020043	0.0165	0.029376	0.028336	0.035913	0.020944	0.02779	0.022819	0.028298	0.025741	0.042941	0.035424
Brome	0.056173	0.03169	0.035991	0.039637	0.034379	0.02644	0.021336	0.027422	0.034216	0.029194	0.029255	0.031629	0.031646	0.036744	0.041162	0.030051	0.027847	0.033529	0.027354	0.026209	0.024166	0.023236	0.024245	0.031999	0.036458	0.024627	0.033718	0.030413	0.032161	0.023207	0.029695	0.034167
Barley	0.052964	0.033073	0.040536	0.039415	0.034923	0.026849	0.017903	0.030448	0.036985	0.026171	0.03033	0.037617	0.03627	0.042498	0.044669	0.03023	0.021549	0.032917	0.026135	0.019057	0.021005	0.014832	0.028489	0.033357	0.038224	0.023398	0.030349	0.022975	0.032495	0.023433	0.030141	0.040762
Wheat	0.049844	0.031974	0.038438	0.037414	0.03445	0.027476	0.018681	0.029121	0.035163	0.027691	0.030815	0.03552	0.034098	0.041601	0.042236	0.030271	0.024493	0.034217	0.028215	0.023423	0.022174	0.018816	0.026577	0.033283	0.036593	0.02423	0.03186	0.028199	0.032788	0.023263	0.029	0.038076
Goatgrass	0.050355	0.032176	0.037604	0.037329	0.034251	0.027425	0.019764	0.028937	0.034811	0.027642	0.030306	0.035304	0.033519	0.041038	0.041743	0.030501	0.024838	0.033981	0.028308	0.024324	0.022547	0.019883	0.026131	0.03312	0.036488	0.024254	0.03219	0.02887	0.032322	0.023457	0.02888	0.037701
Green_foxtail	0.053713	0.031556	0.037678	0.040302	0.033971	0.027131	0.018159	0.029222	0.034277	0.030113	0.030855	0.033102	0.03338	0.038357	0.042182	0.029646	0.027265	0.034506	0.025581	0.022437	0.022372	0.02041	0.027999	0.031518	0.036218	0.02342	0.033161	0.028599	0.03208	0.023863	0.031127	0.035801
Foxtail_millet	0.053435	0.031539	0.037693	0.040157	0.033966	0.027084	0.018278	0.029205	0.034312	0.030208	0.030853	0.03293	0.033498	0.038213	0.042108	0.029615	0.027403	0.03453	0.025613	0.022482	0.022497	0.020579	0.027953	0.031533	0.036146	0.023502	0.033055	0.028702	0.032084	0.023889	0.031148	0.035787
Switchgrass	0.05663	0.03262	0.036034	0.040294	0.032344	0.028322	0.019205	0.029286	0.033601	0.028943	0.029082	0.031319	0.031452	0.036427	0.042162	0.030965	0.026882	0.03464	0.027796	0.025276	0.023984	0.022251	0.025949	0.032048	0.036675	0.023165	0.0347	0.029686	0.030996	0.022404	0.030108	0.034751
Panicgrass	0.050606	0.031279	0.03845	0.038317	0.031888	0.028309	0.01836	0.029173	0.034422	0.030855	0.031737	0.032919	0.033446	0.035254	0.039834	0.029418	0.029084	0.03364	0.028046	0.025216	0.02287	0.022595	0.026222	0.032432	0.036534	0.022937	0.032647	0.029659	0.03263	0.024104	0.03169	0.035424
Sorghum	0.058257	0.031898	0.040025	0.043325	0.034289	0.02682	0.015786	0.030525	0.039219	0.028084	0.029607	0.039612	0.034864	0.038698	0.043153	0.028581	0.024506	0.032969	0.022558	0.018261	0.020125	0.015171	0.030737	0.032175	0.036166	0.023621	0.03045	0.023787	0.030244	0.023336	0.035927	0.037225
Maize	0.050381	0.030339	0.042038	0.038076	0.033286	0.029026	0.016889	0.0286	0.035944	0.030104	0.033176	0.031033	0.030701	0.035382	0.042092	0.02986	0.02546	0.033362	0.0296	0.024514	0.024693	0.020983	0.025899	0.034426	0.037582	0.026445	0.030162	0.02949	0.032542	0.021168	0.030774	0.035972
Parviglumis	0.053471	0.029956	0.039906	0.040153	0.034276	0.030899	0.01682	0.026438	0.035584	0.028844	0.032292	0.032353	0.030941	0.038315	0.042071	0.031122	0.023824	0.036651	0.029074	0.022773	0.025076	0.019205	0.02627	0.033159	0.038063	0.026337	0.027859	0.029525	0.031299	0.021029	0.029879	0.036538
Mexicana	0.051611	0.030295	0.040993	0.038634	0.033519	0.029739	0.017111	0.027689	0.035651	0.029657	0.032736	0.031233	0.030676	0.036375	0.041864	0.03023	0.025097	0.034612	0.029606	0.024194	0.025293	0.020705	0.025673	0.033971	0.037876	0.026469	0.029447	0.029747	0.032064	0.021073	0.030179	0.035981
Beet	0.088031	0.037082	0.042939	0.065229	0.035761	0.02222	0.01108	0.032906	0.037409	0.019214	0.025339	0.054283	0.032372	0.039127	0.046725	0.022117	0.015995	0.026707	0.018298	0.008498	0.014107	0.00745	0.030338	0.025621	0.042286	0.017287	0.020834	0.01298	0.025366	0.025509	0.056237	0.040654
Quinoa	0.081326	0.034964	0.043064	0.062501	0.034229	0.02452	0.012755	0.030215	0.035408	0.022262	0.027675	0.045929	0.031767	0.038054	0.047913	0.022894	0.017438	0.028633	0.020479	0.012807	0.01575	0.009797	0.029195	0.02589	0.040752	0.019473	0.023051	0.018301	0.026306	0.024417	0.051859	0.040379
Carrot	0.092026	0.035646	0.039023	0.072654	0.038994	0.019004	0.010207	0.032411	0.038258	0.019347	0.01998	0.064397	0.03488	0.037713	0.045593	0.021728	0.02095	0.023884	0.013573	0.008806	0.013086	0.005954	0.026973	0.023068	0.04072	0.016796	0.021428	0.011277	0.022416	0.02648	0.06105	0.041679
Tomato	0.085591	0.03522	0.042601	0.068222	0.038601	0.021973	0.01126	0.033599	0.03817	0.015621	0.023752	0.060524	0.034046	0.043725	0.045846	0.023287	0.013699	0.025061	0.015471	0.007121	0.012595	0.005143	0.031705	0.023151	0.041332	0.01968	0.018717	0.010723	0.023252	0.027277	0.058868	0.044166
Sticky_monkeyflower	0.097318	0.034001	0.03702	0.08145	0.036869	0.018676	0.011681	0.030018	0.036176	0.017294	0.018641	0.065838	0.033357	0.037561	0.047039	0.02187	0.015252	0.02479	0.015064	0.008361	0.014746	0.006858	0.027742	0.022162	0.041526	0.015363	0.020431	0.011398	0.021777	0.026109	0.063973	0.039637
Yellow_monkeyflower	0.097082	0.035552	0.035309	0.07558	0.037075	0.020494	0.016076	0.029609	0.033411	0.016719	0.019284	0.056454	0.033061	0.036282	0.046995	0.023539	0.014326	0.025263	0.016618	0.012483	0.020801	0.009523	0.026383	0.023047	0.041667	0.017311	0.021945	0.012573	0.023998	0.026922	0.057779	0.036836
Grape	0.102908	0.032414	0.041735	0.072345	0.033173	0.022865	0.007539	0.031282	0.037287	0.017155	0.023746	0.055011	0.033581	0.041234	0.045749	0.021383	0.014085	0.028055	0.016249	0.009485	0.012545	0.004969	0.02861	0.025073	0.043598	0.016192	0.019123	0.011944	0.026486	0.02492	0.05717	0.042093
Rose_gum	0.081409	0.031833	0.042509	0.061732	0.032983	0.021961	0.013502	0.029221	0.039516	0.022682	0.025185	0.042922	0.035329	0.039759	0.047883	0.023677	0.019051	0.030126	0.018335	0.012277	0.019361	0.010367	0.026899	0.028161	0.043398	0.02135	0.025312	0.018248	0.027399	0.020836	0.044824	0.041951
Alpine_rockcress	0.088423	0.039625	0.041103	0.06076	0.0381	0.023487	0.014458	0.0308	0.042004	0.019497	0.021288	0.050198	0.037045	0.037139	0.046997	0.022425	0.01779	0.027067	0.012805	0.011375	0.019824	0.008234	0.027815	0.026904	0.042666	0.019595	0.019221	0.011916	0.024336	0.02523	0.051856	0.040018
C.rubella	0.104205	0.039894	0.040558	0.070587	0.040006	0.019715	0.012842	0.03135	0.040507	0.016825	0.016966	0.065373	0.034122	0.038002	0.046614	0.020454	0.014597	0.02401	0.011238	0.008116	0.014472	0.005851	0.028303	0.022241	0.040558	0.016731	0.017104	0.009349	0.020065	0.026929	0.063886	0.03853
Rockcress	0.092069	0.03638	0.043494	0.060133	0.034296	0.021688	0.014328	0.031445	0.040998	0.021492	0.021334	0.052971	0.036129	0.034676	0.045414	0.020481	0.016912	0.027022	0.016038	0.013881	0.018892	0.008801	0.028701	0.026173	0.04331	0.019289	0.01872	0.013048	0.02752	0.025641	0.051281	0.037441
Arabidopsis	0.101994	0.039635	0.040474	0.070664	0.039282	0.019477	0.012941	0.031909	0.040755	0.017137	0.017514	0.062145	0.035187	0.038079	0.047191	0.019945	0.015443	0.023982	0.010525	0.008011	0.015208	0.005963	0.028948	0.022475	0.041315	0.017503	0.017509	0.009462	0.020597	0.026578	0.062273	0.03988
Salt_cress	0.086092	0.035931	0.044955	0.056382	0.03496	0.021974	0.011814	0.03158	0.047097	0.02144	0.024042	0.046647	0.037706	0.038407	0.044659	0.021791	0.021612	0.027692	0.013682	0.01053	0.016281	0.007767	0.027592	0.030012	0.045057	0.020223	0.021651	0.012868	0.02744	0.022408	0.047559	0.042151
Mustard	0.107289	0.038933	0.038125	0.072817	0.038336	0.019378	0.012552	0.031046	0.039598	0.016897	0.017083	0.068329	0.034247	0.037327	0.043528	0.019477	0.016822	0.023114	0.010505	0.008892	0.014592	0.006626	0.028019	0.021678	0.040415	0.016823	0.017092	0.009418	0.020311	0.026136	0.065965	0.038631
Cabbage	0.096468	0.038388	0.039569	0.065687	0.037164	0.020904	0.013997	0.030385	0.041502	0.01888	0.019616	0.06035	0.035943	0.037088	0.043145	0.020192	0.018474	0.024788	0.012316	0.010911	0.017981	0.008043	0.027248	0.025112	0.041768	0.018916	0.018114	0.011059	0.023372	0.025002	0.058768	0.038849
Rapeseed	0.094847	0.037993	0.039213	0.065031	0.03663	0.021308	0.014271	0.030339	0.040576	0.019158	0.020101	0.059655	0.036091	0.037571	0.042996	0.020302	0.018743	0.025395	0.012616	0.01138	0.018486	0.0083	0.026981	0.025259	0.041771	0.019208	0.018598	0.011323	0.024254	0.025087	0.057525	0.03899
Clementine	0.098268	0.033782	0.040728	0.075701	0.035753	0.019231	0.010388	0.030179	0.036615	0.020303	0.020199	0.055854	0.032008	0.038464	0.047862	0.021894	0.01746	0.027565	0.016757	0.009438	0.012033	0.007759	0.026386	0.022748	0.040095	0.016169	0.022237	0.01579	0.022213	0.023752	0.062253	0.040117
Cacao	0.100235	0.033689	0.043484	0.076376	0.035085	0.020406	0.008169	0.031448	0.035991	0.019282	0.022277	0.056924	0.032635	0.043393	0.048377	0.021654	0.013071	0.026722	0.014152	0.005402	0.011134	0.003965	0.029103	0.023368	0.041235	0.015588	0.020799	0.012196	0.021809	0.024209	0.063955	0.043863
Cotton	0.101427	0.035921	0.039436	0.078792	0.036794	0.020758	0.010083	0.031066	0.034055	0.017902	0.021099	0.059967	0.032507	0.040202	0.04656	0.020888	0.014479	0.02538	0.014202	0.006944	0.01415	0.005044	0.029234	0.020987	0.040697	0.015993	0.018749	0.011906	0.020768	0.025923	0.066897	0.041191
Cottonwood	0.11522	0.037059	0.03977	0.076706	0.035902	0.020439	0.008765	0.028661	0.036981	0.017828	0.021097	0.060006	0.033503	0.038867	0.047173	0.01946	0.016449	0.024772	0.013332	0.006644	0.010963	0.005011	0.027058	0.02133	0.039996	0.015967	0.019535	0.010984	0.021095	0.021325	0.066385	0.041719
Castor_bean	0.098576	0.032802	0.042927	0.080064	0.032578	0.019086	0.008293	0.030511	0.04002	0.019134	0.022275	0.068103	0.032705	0.037607	0.044649	0.018474	0.014481	0.023419	0.014164	0.006914	0.010791	0.004716	0.03085	0.023706	0.040726	0.01471	0.019908	0.011845	0.021701	0.024524	0.070446	0.039294
Cassava	0.082285	0.033247	0.03944	0.059645	0.033487	0.024099	0.008002	0.030429	0.040331	0.02302	0.029619	0.050707	0.03229	0.040201	0.039036	0.022203	0.025922	0.029273	0.020583	0.012622	0.01351	0.006092	0.027711	0.030325	0.039727	0.018594	0.025174	0.019806	0.02763	0.022	0.053575	0.03941
A.duranensis	0.089595	0.03468	0.04447	0.06635	0.034409	0.021397	0.010452	0.031088	0.04155	0.021665	0.024717	0.04937	0.032962	0.038166	0.047953	0.023608	0.019505	0.029501	0.015368	0.007468	0.010617	0.00774	0.027739	0.027334	0.043439	0.016841	0.023092	0.014169	0.026137	0.022247	0.05414	0.042232
A.ipaensis	0.084229	0.035027	0.045375	0.062301	0.033836	0.022394	0.011003	0.031295	0.041899	0.022981	0.026239	0.045116	0.032767	0.038219	0.048103	0.024326	0.020563	0.030643	0.016584	0.007906	0.010953	0.008782	0.027882	0.028623	0.044189	0.017223	0.024308	0.01492	0.027499	0.021974	0.050433	0.042411
Barrelclover	0.10357	0.039004	0.040818	0.073362	0.040116	0.020446	0.010377	0.030882	0.037098	0.016394	0.020354	0.058433	0.033186	0.04086	0.050157	0.022253	0.014516	0.023918	0.012833	0.007005	0.01138	0.005372	0.026815	0.022605	0.041459	0.01647	0.019953	0.009441	0.021407	0.024144	0.061591	0.043784
Miyakogusa	0.079118	0.036916	0.044835	0.057299	0.035649	0.023135	0.01194	0.032113	0.041775	0.02326	0.026513	0.043086	0.034151	0.037305	0.046564	0.024547	0.023044	0.028525	0.017757	0.009901	0.014948	0.008876	0.026575	0.029207	0.045843	0.019386	0.022887	0.014357	0.027449	0.021997	0.046641	0.044401
Common_bean	0.09449	0.036583	0.044399	0.06691	0.037488	0.022029	0.010733	0.030774	0.039766	0.018569	0.025043	0.05368	0.031066	0.036325	0.046669	0.024495	0.01823	0.026775	0.015618	0.007524	0.012689	0.00862	0.025835	0.025708	0.042739	0.016936	0.020926	0.013859	0.02346	0.023051	0.058497	0.040516
Soybean	0.096766	0.034926	0.043876	0.070133	0.038389	0.020657	0.009947	0.030024	0.037987	0.018439	0.024614	0.053586	0.0321	0.041253	0.048288	0.023066	0.015666	0.026205	0.01593	0.006834	0.011073	0.006306	0.027604	0.023945	0.04183	0.017272	0.021914	0.012685	0.024311	0.023788	0.058832	0.041755
Silver_birch	0.098483	0.035027	0.041551	0.067467	0.0365	0.021376	0.011222	0.030043	0.037939	0.020681	0.023022	0.053446	0.031812	0.039392	0.047118	0.022519	0.016973	0.02785	0.017533	0.008656	0.01278	0.007004	0.028067	0.025152	0.039992	0.017552	0.021596	0.014498	0.023702	0.02412	0.056903	0.040026
Oak	0.098283	0.035499	0.043139	0.064615	0.036934	0.02288	0.009483	0.030696	0.03876	0.020125	0.026017	0.048755	0.030405	0.038423	0.048816	0.023019	0.017261	0.029602	0.01865	0.008341	0.011646	0.005379	0.029707	0.025569	0.041879	0.017953	0.021546	0.015181	0.02594	0.023565	0.05254	0.039388
Cucumber	0.116562	0.03806	0.041985	0.08322	0.037903	0.017328	0.009728	0.031514	0.039024	0.013394	0.017904	0.067728	0.031968	0.038444	0.048916	0.018999	0.009795	0.021883	0.010486	0.004021	0.010678	0.00361	0.029334	0.020785	0.042986	0.014422	0.015053	0.007411	0.019098	0.025075	0.07138	0.041306
Hemp	0.093124	0.035074	0.039147	0.074903	0.035509	0.021613	0.008969	0.032616	0.038015	0.018517	0.022359	0.060898	0.033381	0.036513	0.044073	0.021464	0.018693	0.026632	0.015756	0.00864	0.012708	0.005799	0.030494	0.023205	0.040657	0.016601	0.018955	0.012613	0.023424	0.025605	0.064401	0.03964
Strawberry	0.079727	0.037048	0.039946	0.059658	0.037969	0.023543	0.013531	0.03171	0.038982	0.021993	0.023581	0.050566	0.034289	0.040133	0.046875	0.023652	0.019888	0.027939	0.016418	0.011739	0.016355	0.007719	0.030169	0.026304	0.041377	0.020244	0.02264	0.014888	0.024858	0.025853	0.048428	0.041976
Apple	0.080193	0.036378	0.04397	0.059874	0.037767	0.023414	0.012992	0.03135	0.037048	0.021529	0.025629	0.045358	0.033215	0.041173	0.049752	0.026155	0.017431	0.030496	0.018137	0.009427	0.015565	0.007053	0.027552	0.026622	0.04246	0.01857	0.02412	0.016049	0.026108	0.024456	0.048029	0.042127
Apricot	0.087836	0.035473	0.041832	0.063843	0.037067	0.022978	0.011974	0.02976	0.03737	0.021199	0.024201	0.049216	0.031821	0.040258	0.050705	0.024431	0.017993	0.03161	0.017988	0.009121	0.013967	0.00754	0.026918	0.025812	0.041613	0.018522	0.024081	0.016204	0.02578	0.023405	0.048856	0.040627
Peach	0.087901	0.035748	0.040553	0.064382	0.036853	0.022882	0.013657	0.029973	0.037015	0.020498	0.023895	0.050241	0.031269	0.039314	0.049815	0.024088	0.019318	0.031562	0.018147	0.009245	0.014558	0.007171	0.026197	0.025327	0.041809	0.019456	0.023803	0.015901	0.025955	0.024119	0.049045	0.040301
Human	0.074959	0.030311	0.040551	0.050785	0.040401	0.022597	0.005124	0.032833	0.045467	0.027603	0.034473	0.040575	0.027492	0.037091	0.039341	0.029565	0.04017	0.036381	0.024673	0.005041	0.004391	0.004387	0.026216	0.033439	0.041586	0.018771	0.028971	0.02242	0.03089	0.02234	0.040747	0.040409
Chimpanzee	0.073989	0.030174	0.03684	0.050246	0.044976	0.022753	0.005203	0.030935	0.046215	0.02601	0.031656	0.050274	0.029877	0.039995	0.036503	0.030042	0.039545	0.036735	0.022834	0.006211	0.004384	0.005481	0.027421	0.031012	0.040199	0.017534	0.027086	0.021225	0.030634	0.026147	0.040583	0.037282
Macaque	0.073731	0.029606	0.043787	0.049253	0.040593	0.020651	0.005059	0.031733	0.049675	0.028667	0.033881	0.041138	0.029966	0.034761	0.037305	0.029512	0.040443	0.034998	0.02455	0.005892	0.005674	0.004534	0.025715	0.034013	0.046051	0.017667	0.026071	0.022256	0.031873	0.021282	0.039314	0.040349
Lemur	0.071574	0.031628	0.039316	0.04999	0.039415	0.024185	0.005646	0.032089	0.043067	0.028175	0.037645	0.041642	0.027465	0.036393	0.036497	0.028902	0.038962	0.034147	0.029449	0.005971	0.004349	0.004777	0.031414	0.031294	0.03934	0.01914	0.0284	0.022567	0.031011	0.021679	0.045104	0.038768
Mouse	0.06592	0.030631	0.042884	0.046028	0.04291	0.023725	0.004151	0.033326	0.048372	0.028479	0.035533	0.040223	0.028595	0.038758	0.038841	0.029129	0.041185	0.037441	0.025783	0.003895	0.003821	0.002972	0.028171	0.033483	0.041732	0.021101	0.027601	0.020378	0.032757	0.023267	0.038975	0.039932
Porpoise	0.072539	0.030393	0.041122	0.048634	0.0404	0.023438	0.00701	0.031852	0.045282	0.027136	0.034771	0.040822	0.026852	0.036182	0.037194	0.029277	0.039501	0.035645	0.028841	0.007405	0.0048	0.005941	0.02594	0.032494	0.041457	0.019958	0.027984	0.021876	0.032529	0.023091	0.041516	0.038115
Cattle	0.069294	0.029369	0.043036	0.047318	0.038089	0.022479	0.005038	0.035521	0.046686	0.026639	0.034048	0.03831	0.028924	0.039177	0.038464	0.028045	0.042266	0.039236	0.026292	0.004662	0.00467	0.003779	0.024319	0.033286	0.043611	0.022696	0.028745	0.020203	0.035279	0.021032	0.037616	0.041873
Wild_boar	0.071969	0.030503	0.03961	0.048642	0.039415	0.023892	0.005668	0.031207	0.043426	0.028789	0.035592	0.040372	0.028532	0.03786	0.03734	0.028875	0.041264	0.038298	0.028207	0.006273	0.005146	0.004784	0.02643	0.031693	0.040893	0.01939	0.029029	0.022992	0.033314	0.021459	0.040545	0.038592
Dog	0.074097	0.028313	0.041185	0.051017	0.038033	0.022826	0.005176	0.031357	0.04547	0.026819	0.035458	0.041785	0.028851	0.037512	0.036945	0.027791	0.038986	0.035909	0.030289	0.006441	0.004776	0.004936	0.025574	0.033334	0.040984	0.019918	0.027433	0.022043	0.032951	0.021442	0.042535	0.03981
Bear	0.070537	0.029259	0.041333	0.04758	0.038674	0.02362	0.00734	0.030745	0.045225	0.028028	0.035877	0.038142	0.026806	0.036001	0.036521	0.029114	0.040085	0.036393	0.032992	0.008179	0.006049	0.005972	0.02433	0.034128	0.041549	0.020746	0.028023	0.023542	0.033286	0.021281	0.040041	0.038606
Cat	0.074096	0.030128	0.041035	0.049164	0.039202	0.02329	0.007069	0.031506	0.045056	0.027817	0.034028	0.039651	0.027341	0.036716	0.037221	0.028554	0.039452	0.035514	0.029701	0.007458	0.006238	0.005648	0.024252	0.033688	0.041213	0.020978	0.026694	0.022262	0.031403	0.021423	0.041718	0.040485
Horse	0.066313	0.030546	0.041803	0.044035	0.039514	0.024232	0.00862	0.03079	0.046228	0.029936	0.03517	0.034594	0.026139	0.035051	0.037202	0.031985	0.042965	0.037929	0.026605	0.010778	0.006211	0.006764	0.024064	0.033308	0.042916	0.020212	0.032407	0.02687	0.032771	0.020426	0.036272	0.037344
Elephant	0.07288	0.032854	0.042798	0.048637	0.040827	0.02487	0.005706	0.033276	0.045729	0.026973	0.033907	0.039022	0.027712	0.037011	0.041627	0.027764	0.039613	0.037114	0.024302	0.004848	0.005456	0.003826	0.026912	0.030562	0.043116	0.021341	0.027669	0.019843	0.031143	0.022736	0.039536	0.04039
