## Supplementary dataset for "Genomic trinucleotide composition reflects context-dependent mutation spectra in plants and mammals"

### Sheet: Sheet1
Common name	Latin name	Group	Before masking (bp)	After masking (bp)	Masked proportion	Genome version/ID	Genome source	Assembly level
Liverwort	M.polymorpha	Seedless	242450985	238988439	0.0142814	MpTak_v7.1	NCBI	chromosome
Earthmoss	P.patens	Seedless	481750213	468225422	0.0280743	Ppatens_870_V6	JGI	T2T
Hornwort	A.agrestis	Seedless	124392672	122720543	0.0134423	NA	https://www.hornworts.uzh.ch/en/download.html	chromosome
Clubmoss	L.clavatum	Seedless	2304742692	2255739004	0.0212621	GWHBJYW00000000	NGDC	contig
Quillwort	I.taiwanensis	Seedless	1374965599	1354630775	0.0147893	61511	CoGe	scaffold
African_clubmoss	S.kraussiana	Seedless	131214698	129509298	0.012997	Selaginella_kraussiana_v2	https://sk.ccgg.fun/download	chromosome
Spikemoss	S.moellendorffii	Seedless	208672737	204957266	0.0178053	v1.0	Ensembl	scaffold
Fern	A.capillus-veneris	Seedless	4756062682	4629002544	0.0267154	ASM1452938v2	NCBI	chromosome
Jointfir	G.montanum	Gymnosperms	3384889348	3334888306	0.0147718	NA	DRYAD	chromosome
Welwitschia	W.mirabilis	Gymnosperms	6430071505	6264748189	0.025711	NA	DRYAD	chromosome
Cycad	C.panzhihuaensis	Gymnosperms	10185063787	9919748191	0.0260495	GWHJIYH00000000.1	NGDC	chromosome
Ginkgo	G.biloba	Gymnosperms	9333038158	9014061315	0.0341772	G0002	Ginkgo DB	chromosome
Fujian_cypress	F.hodginsii	Gymnosperms	9968668357	9737642497	0.0231752	NA	figshare	chromosome
Yew	T.wallichiana	Gymnosperms	10921867601	10758128737	0.0149918	NA	CNGB	chromosome
Spruce	P.abies	Gymnosperms	12018808399	11853835578	0.0137262	Paab.1_0b	TreeGenes	scaffold
Loblolly_pine	P.taeda	Gymnosperms	20532191674	20180999239	0.0171045	Pita.2_01	TreeGenes	scaffold
Chinese_pine	P.tabuliformis	Gymnosperms	24404068038	24020667404	0.0157105	CNA0036300	CNGB	T2T
Amborella	A.trichopoda	Early-diverging angiosperms	668218890	647065479	0.0316564	AMTR1.0	Ensembl	scaffold
Water_lily	N.colorata	Early-diverging angiosperms	371006669	361275904	0.026228	ASM883128v2	NCBI	chromosome
Water_platter	V.cruziana	Early-diverging angiosperms	3502464524	3386411714	0.0331346	VB03	NCBI	chromosome
Japanese_rush	A.gramineus	Other monocots	396096871	383163826	0.0326512	GWHCBFW00000000	NGDC	chromosome
Duckweed	S.polyrhiza	Other monocots	128146277	124694455	0.0269366	Spolyrhiza_290_v2	JGI	scaffold
Pineapple	A.comosus	Other monocots	311256684	295796542	0.0496701	ASM154086v1	NCBI	chromosome
Coconut	C.nucifera	Other monocots	1000091224	970056424	0.0300321	ASM812446v1	NCBI	chromosome
Asian_rice	O.sativa	Poaceae	385710679	375049501	0.0276403	AGIS1.0	NCBI	T2T
Wild_rice	O.rufipogon	Poaceae	331567337	323404519	0.0246189	OR_W1943	Ensembl	chromosome
African_rice	O.glaberrima	Poaceae	273631507	267016948	0.0241732	Oryza_glaberrima_V1	Ensembl	chromosome
Brome	B.distachyon	Poaceae	270690870	267374923	0.0122499	Bdistachyon_556_v3.0	JGI	chromosome
Barley	H.vulgare	Poaceae	4195169698	4094576473	0.0239783	MorexV3	NCBI	chromosome
Goatgrass	A.tauschii	Poaceae	4053329678	3995793491	0.0141948	Aet v6.0	NCBI	chromosome
Wheat	T.aestivum	Poaceae	14451717104	14211386039	0.0166299	CS-CAU	CyVerse	T2T
Foxtail_millet	S.italica	Poaceae	396683224	391102133	0.0140694	Setaria_italica_v2.0	NCBI	chromosome
Green_foxtail	S.viridis	Poaceae	396233473	390321128	0.0149214	Setaria_viridis_v4.0	NCBI	chromosome
Switchgrass	P.virgatum	Poaceae	1156585252	1137143706	0.0168094	AP13 HAP1 v6.1	JGI	chromosome
Panicgrass	P.hallii	Poaceae	500053504	492453080	0.0151992	PHallii_v3.1	NCBI	chromosome
Sorghum	S.bicolor	Poaceae	655207448	645638335	0.0146047	v3.1.1	JGI	chromosome
Mexicana	Z.m.ssp.mexicana	Poaceae	2086929105	2058550204	0.0135984	Zx00003a	MaizeGDB	chromosome
Parviglumis	Z.m.ssp.parviglumis	Poaceae	2485331615	2453626572	0.0127569	Zv00001a	MaizeGDB	chromosome
Maize	Z.mays	Poaceae	2128038919	2097633979	0.0142878	B73v5	MaizeGDB	chromosome
Salt_cress	E.salsugineum	Brassicaceae	265769000	261083581	0.0176297	SCU_Esa_1.0	NCBI	chromosome
Mustard	B.rapa	Brassicaceae	228675140	222990726	0.024858	BrapaFPsc_277_v1	JGI	chromosome
Cabbage	B.oleracea	Brassicaceae	407540890	397289149	0.0251551	BOL	Ensembl	chromosome
C.rubella	C.rubella	Brassicaceae	130071668	126954568	0.0239645	Crubella_474_v1	JGI	scaffold
Rockcress	A.lyrata	Brassicaceae	243769034	239117756	0.0190807	MN47_v2	NCBI	scaffold
Arabidopsis	A.thaliana	Brassicaceae	118960141	116749868	0.0185799	TAIR10	TAIR	chromosome
Rapeseed	B.napus	Brassicaceae	816081829	795816747	0.0248322	Da-Ae	NCBI	chromosome
Alpine_rockcress	A.alpina	Brassicaceae	300776465	295083363	0.018928	Version 5.1	http://www.arabis-alpina.org/	chromosome
A.duranensis	A.duranensis	Fabaceae	915707585	885283676	0.0332245	aradu.V14167.gnm2.J7QH	NCBI	chromosome
A.ipaensis	A.ipaensis	Fabaceae	1251812023	1209916232	0.0334681	Araip1.1	NCBI	chromosome
Barrelclover	M.truncatula	Fabaceae	425441284	414665006	0.0253296	MtrunA17r5.0-ANR	NCBI	chromosome
Miyakogusa	L.japonicus	Fabaceae	553511487	541718866	0.0213051	Gifu_v1.2	LOTUS BASE	chromosome
Common_bean	P.vulgaris	Fabaceae	508314352	495832806	0.0245548	P. vulgaris v2.0	NCBI	chromosome
Soybean	G.max	Fabaceae	940128410	913939811	0.0278564	Glycine_max_v4.0	NCBI	chromosome
Strawberry	F.vesca	Rosaceae	220783082	216097874	0.0212209	v6.0	GDR	T2T
Apple	M.domestica	Rosaceae	650775246	636370993	0.022134	GDT2T_hap1	NCBI	chromosome
Peach	P.persica	Rosaceae	223139936	217452087	0.0254901	v2.0.a1	GDR	chromosome
Apricot	P.mume	Rosaceae	234839236	229155251	0.0242037	ASM2933915v1	NCBI	chromosome
Castor_bean	R.communis	Euphorbiaceae	311733316	302263645	0.0303775	ASM1957865v1	NCBI	chromosome
Cassava	M.esculenta	Euphorbiaceae	631606260	614053138	0.0277912	Mesculenta_671_v8.0	JGI	chromosome
Cacao	T.cacao	Malvaceae	319758829	312153836	0.0237835	Theobroma_cacao_20110822	NCBI	chromosome
Cotton	G.raimondii	Malvaceae	737837083	717057706	0.0281626	Graimondii_221_v2.0	JGI	chromosome
Beet	B.vulgaris	Amaranthaceae	505942297	488742911	0.0339948	KWS2320ONT_v1.0	https://pub.uni-bielefeld.de/record/2966927#	chromosome
Quinoa	C.quinoa	Amaranthaceae	1199444245	1160149767	0.0327606	QQ74_V2	DRYAD	chromosome
Yellow_monkeyflower	M.guttatus	Phrymaceae	289894887	275727530	0.0488707	Mguttatus_256_v2.0	JGI	scaffold
Sticky_monkeyflower	M.aurantiacus	Phrymaceae	192476727	185547436	0.0360007	M_aurantiacus_v1	Mimubase	chromosome
Hemp	C.sativa	Other eudicots	891346362	861192818	0.0338292	Purple Kush	cannabisGDB	chromosome
Grape	V.vinifera	Other eudicots	494873210	480828668	0.0283801	ASM3070453v1	NCBI	T2T
Rose_gum	E.grandis	Other eudicots	575047711	560909713	0.0245858	Egrandis_297_v2.0	JGI	chromosome
Tomato	S.lycopersicum	Other eudicots	789592432	771247471	0.0232335	GWHBAUD00000000	NGDC	chromosome
Cottonwood	P.trichocarpa	Other eudicots	388614664	377277478	0.0291733	P.trichocarpa_v4.1	NCBI	chromosome
Clementine	Citrus x clementina	Other eudicots	295129112	287084530	0.0272578	Citrus_clementina_v1.0	Ensembl	scaffold
Oak	Q.robur	Other eudicots	784340503	754913372	0.0375183	dhQueRobu3.1	NCBI	chromosome
Silver_birch	B.pendula	Other eudicots	425725143	411335361	0.0338006	Bepe.1_0	TreeGenes	contig
Cucumber	C.sativus	Other eudicots	192292217	186465792	0.0302998	Csativus_122_v1	JGI	scaffold
Carrot	D.carota	Other eudicots	340335949	332351676	0.02346	carota_388_v2.0	JGI	chromosome
Human	H.sapiens	Mammals	2756331041	2690228391	0.0239821	GRCh38.p14	NCBI	chromosome
Chimpanzee	P.troglodytes	Mammals	2982396114	2895516121	0.0291309	NHGRI_mPanTro3-v2.1_pri	NCBI	chromosome
Macaque	M.mulatta	Mammals	2934620435	2862208231	0.0246752	T2T-MMU8v2.0	NCBI	T2T
Lemur	L.catta	Mammals	2091421575	2046261233	0.0215931	mLemCat1.pri	NCBI	chromosome
Mouse	M.musculus	Mammals	2397229528	2297101695	0.0417681	GRCm39	NCBI	chromosome
Porpoise	P.phocoena	Mammals	2241860144	2195104938	0.0208555	mPhoPho1.1	NCBI	chromosome
Cattle	B.taurus	Mammals	2489368272	2448703744	0.0163353	ARS-UCD2.0	NCBI	chromosome
Wild_boar	S.scrofa	Mammals	2264065965	2199294584	0.0286084	Sscrofa11.1	NCBI	chromosome
Dog	C.lupus	Mammals	2228518068	2132964911	0.0428774	UU_Cfam_GSD_1.0	NCBI	chromosome
Bear	U.arctos	Mammals	2271288480	2202078403	0.0304717	UrsArc2.0	NCBI	chromosome
Cat	F.catus	Mammals	2288420434	2186649536	0.0444721	F.catus_Fca126_mat1.0	NCBI	chromosome
Horse	E.caballus	Mammals	2536453943	2501567063	0.0137542	TB-T2T	NCBI	T2T
Elephant	L.africana	Mammals	3070074003	3015470743	0.0177856	mLoxAfr1.hap2	NCBI	chromosome
