## Supplementary dataset for "Genomic trinucleotide composition reflects context-dependent mutation spectra in plants and mammals"

### Sheet: Sheet1
Species	AAA_TTT	AAC_GTT	AAG_CTT	AAT_ATT	ACA_TGT	ACC_GGT	ACG_CGT	ACT_AGT	AGA_TCT	AGC_GCT	AGG_CCT	ATA_TAT	ATC_GAT	ATG_CAT	CAA_TTG	CAC_GTG	CAG_CTG	CCA_TGG	CCC_GGG	CCG_CGG	CGA_TCG	CGC_GCG	CTA_TAG	CTC_GAG	GAA_TTC	GAC_GTC	GCA_TGC	GCC_GGC	GGA_TCC	GTA_TAC	TAA_TTA	TCA_TGA
Liverwort	0.060674	0.032286	0.039283	0.049177	0.037196	0.020916	0.018857	0.032858	0.039711	0.025284	0.025249	0.037268	0.035149	0.036951	0.043702	0.027778	0.027653	0.026613	0.016232	0.018134	0.024265	0.019765	0.023656	0.03287	0.043347	0.024562	0.02999	0.019454	0.029636	0.025523	0.033682	0.042282
Earthmoss	0.090721	0.030968	0.048761	0.074705	0.035627	0.017707	0.008967	0.030729	0.045132	0.019287	0.019975	0.063718	0.038117	0.038277	0.052925	0.019269	0.013241	0.025005	0.00927	0.005941	0.011465	0.00578	0.031368	0.02209	0.043007	0.016986	0.021652	0.011064	0.022163	0.026149	0.058528	0.041404
Hornwort	0.043626	0.030682	0.040387	0.032685	0.039487	0.027452	0.017425	0.028093	0.035605	0.035288	0.034853	0.027642	0.029224	0.038744	0.042902	0.034267	0.03689	0.037097	0.02586	0.019263	0.018456	0.017129	0.023583	0.03398	0.036332	0.02479	0.040581	0.029186	0.034609	0.023707	0.024538	0.035641
Clubmoss	0.071356	0.032516	0.045931	0.055038	0.040031	0.021379	0.009643	0.032035	0.043218	0.023252	0.025665	0.042524	0.039726	0.047217	0.054108	0.026668	0.017011	0.031877	0.014503	0.006569	0.013382	0.005908	0.032045	0.029233	0.041786	0.018777	0.027455	0.015457	0.027276	0.025176	0.037595	0.045643
Quillwort	0.066787	0.031562	0.044545	0.051085	0.036	0.023643	0.011714	0.026535	0.039775	0.026859	0.029068	0.042976	0.034568	0.045809	0.048757	0.024539	0.022221	0.034201	0.021584	0.012462	0.015169	0.010958	0.028337	0.02726	0.040533	0.019034	0.033937	0.022841	0.029257	0.022888	0.037915	0.037184
Spikemoss	0.060659	0.032054	0.045881	0.042292	0.03375	0.023274	0.014232	0.032177	0.039813	0.030756	0.027966	0.035782	0.034198	0.038352	0.047089	0.029674	0.023886	0.038121	0.020571	0.013597	0.020355	0.014217	0.026742	0.035193	0.039547	0.021847	0.030763	0.022187	0.034243	0.020848	0.03357	0.036364
African_clubmoss	0.05959	0.036999	0.041082	0.042294	0.037262	0.026793	0.019174	0.030352	0.035082	0.029232	0.027129	0.036398	0.03096	0.041449	0.046017	0.027984	0.02801	0.034301	0.020345	0.015652	0.021142	0.012752	0.023435	0.030296	0.040765	0.02254	0.033393	0.020512	0.029802	0.027081	0.033644	0.038533
Fern	0.064217	0.02985	0.047453	0.044738	0.040448	0.025255	0.010803	0.03039	0.042688	0.028541	0.030498	0.036023	0.032686	0.045537	0.052278	0.030852	0.020045	0.034922	0.020974	0.00843	0.012331	0.008472	0.030728	0.033901	0.037571	0.020991	0.032473	0.019336	0.029269	0.02523	0.032205	0.040866
Welwitschia	0.101613	0.031709	0.050884	0.080235	0.033457	0.016051	0.002937	0.033589	0.045298	0.015923	0.023118	0.069782	0.038722	0.049269	0.040174	0.015492	0.007859	0.019781	0.008735	0.001361	0.00403	0.001494	0.039884	0.019331	0.042192	0.012249	0.017075	0.007545	0.020671	0.026622	0.080454	0.042467
Jointfir	0.070499	0.03455	0.045476	0.057137	0.0395	0.024344	0.007782	0.032936	0.038295	0.022326	0.029535	0.045892	0.035887	0.051807	0.050164	0.026126	0.013713	0.033366	0.017635	0.003963	0.007937	0.004803	0.039467	0.024471	0.038934	0.016803	0.026347	0.015256	0.027262	0.027132	0.048061	0.042591
Ginkgo	0.076898	0.030596	0.045936	0.066287	0.035003	0.022915	0.005384	0.031696	0.043116	0.015765	0.030395	0.061481	0.036913	0.047036	0.046518	0.022382	0.013059	0.030791	0.017605	0.0034	0.008215	0.003386	0.035029	0.026968	0.041779	0.017333	0.020751	0.012472	0.029203	0.02472	0.054526	0.042442
Cycad	0.07325	0.031382	0.048963	0.060074	0.035	0.023685	0.006274	0.03249	0.042448	0.019417	0.031998	0.058093	0.036088	0.046034	0.046717	0.022365	0.013369	0.029819	0.018775	0.004024	0.008221	0.004225	0.036478	0.027562	0.038859	0.016869	0.022435	0.014694	0.027471	0.026857	0.054843	0.041219
Yew	0.078471	0.032682	0.043578	0.061865	0.039755	0.024755	0.007006	0.029564	0.040372	0.017113	0.029613	0.051023	0.037165	0.0488	0.048226	0.026717	0.014274	0.032078	0.018857	0.005257	0.009343	0.004673	0.031762	0.027065	0.042961	0.016547	0.021811	0.012548	0.029647	0.025161	0.046942	0.044365
Fujian_cypress	0.079213	0.031742	0.045916	0.066036	0.038655	0.022059	0.00361	0.03183	0.045216	0.0179	0.028162	0.054871	0.040169	0.047933	0.05132	0.022665	0.01507	0.028193	0.015064	0.002763	0.005628	0.00247	0.036268	0.025877	0.042655	0.016988	0.021601	0.010772	0.026295	0.024795	0.049731	0.048534
Spruce	0.07197	0.034439	0.043165	0.057498	0.040062	0.024779	0.007536	0.03054	0.04208	0.01757	0.030217	0.048423	0.03681	0.046869	0.04953	0.025504	0.018974	0.033507	0.020466	0.005265	0.011478	0.004942	0.029679	0.028591	0.044128	0.019246	0.023111	0.013215	0.030996	0.023748	0.041446	0.044215
Chinese_pine	0.07285	0.034087	0.043757	0.057049	0.038604	0.024004	0.007316	0.030506	0.041296	0.021463	0.030296	0.046234	0.036105	0.045408	0.049329	0.024307	0.022015	0.032776	0.019368	0.006082	0.010888	0.006022	0.02967	0.028133	0.043808	0.018514	0.025766	0.01469	0.030463	0.023537	0.041757	0.043902
Loblolly_pine	0.075101	0.034225	0.04348	0.059465	0.038863	0.023565	0.007022	0.030487	0.041116	0.020539	0.02966	0.048465	0.035771	0.046048	0.049668	0.024151	0.020195	0.032384	0.018809	0.005373	0.010261	0.005467	0.030521	0.027621	0.043632	0.017898	0.025006	0.014124	0.029731	0.023683	0.043868	0.043802
Amborella	0.088878	0.031996	0.042087	0.059744	0.034521	0.024367	0.009621	0.029489	0.042284	0.019988	0.027518	0.049637	0.03427	0.042046	0.046111	0.023614	0.018568	0.030955	0.020711	0.007924	0.013496	0.006229	0.029424	0.029344	0.040486	0.019026	0.023373	0.016247	0.025819	0.023523	0.047224	0.041478
Water_lily	0.084231	0.036228	0.043496	0.056772	0.038724	0.02206	0.011048	0.030209	0.040751	0.022795	0.024969	0.044587	0.033587	0.043586	0.048705	0.023833	0.023586	0.030372	0.016615	0.008765	0.013257	0.007106	0.026154	0.025793	0.043767	0.019569	0.027549	0.016435	0.02562	0.022718	0.044047	0.043065
Water_platter	0.080981	0.03203	0.038188	0.057223	0.032876	0.024586	0.008687	0.031481	0.040428	0.02421	0.031356	0.048409	0.034885	0.042715	0.040946	0.02213	0.024923	0.029565	0.018576	0.0085	0.013115	0.006681	0.038159	0.026265	0.038746	0.019417	0.029864	0.017422	0.02739	0.024108	0.047764	0.038379
Japanese_rush	0.082298	0.032629	0.033221	0.05944	0.038546	0.024746	0.012619	0.026344	0.034891	0.019325	0.025706	0.054134	0.034442	0.041892	0.042129	0.027237	0.021455	0.030109	0.026509	0.014243	0.015504	0.015628	0.024137	0.027651	0.036446	0.019656	0.024233	0.017367	0.027971	0.022935	0.046738	0.039817
Duckweed	0.077544	0.030535	0.039959	0.0601	0.032883	0.020715	0.013327	0.02785	0.044001	0.021083	0.026321	0.046999	0.037147	0.041803	0.040691	0.023243	0.023293	0.028781	0.021657	0.012772	0.015446	0.010767	0.02664	0.030175	0.044457	0.020356	0.023163	0.018728	0.028448	0.021448	0.045459	0.044213
Coconut	0.07486	0.027644	0.04331	0.060037	0.026111	0.021906	0.008218	0.030032	0.047141	0.024281	0.027937	0.051892	0.046487	0.042083	0.04173	0.018705	0.020886	0.030329	0.015286	0.009485	0.018219	0.005989	0.033641	0.031657	0.040784	0.019622	0.023351	0.016318	0.029559	0.020418	0.048476	0.043604
Pineapple	0.089489	0.03392	0.037508	0.064957	0.033492	0.02202	0.013423	0.031657	0.036851	0.022703	0.022721	0.054824	0.033122	0.034643	0.042907	0.02304	0.018558	0.025276	0.017602	0.014049	0.019275	0.011616	0.031445	0.02683	0.039329	0.017152	0.024179	0.016057	0.024022	0.026919	0.054203	0.036208
Asian_rice	0.069594	0.032824	0.035028	0.051065	0.035834	0.024166	0.01728	0.029252	0.034506	0.025544	0.025976	0.044798	0.032607	0.037971	0.041485	0.027648	0.024146	0.030957	0.022415	0.020273	0.020142	0.01855	0.028018	0.028439	0.036421	0.021191	0.029022	0.024581	0.028514	0.025235	0.041045	0.035471
African_rice	0.071723	0.033439	0.035346	0.052862	0.037218	0.023347	0.016082	0.030112	0.035497	0.025541	0.025306	0.047071	0.033619	0.039453	0.042251	0.027131	0.024492	0.030419	0.020012	0.016961	0.018457	0.015511	0.029435	0.027617	0.03656	0.02018	0.029223	0.021838	0.027533	0.026438	0.042848	0.036477
Wild_rice	0.073795	0.033639	0.035376	0.053877	0.037224	0.023156	0.015962	0.030238	0.035477	0.025027	0.02494	0.047924	0.033562	0.03925	0.042306	0.026854	0.024111	0.030073	0.019888	0.016553	0.018258	0.014933	0.029552	0.027155	0.03679	0.020049	0.028729	0.02115	0.027293	0.026546	0.043809	0.036508
Brome	0.059458	0.032961	0.0364	0.042898	0.036734	0.025068	0.019128	0.028708	0.035219	0.028559	0.027876	0.034765	0.031949	0.038083	0.042322	0.029162	0.028779	0.032498	0.024623	0.022479	0.021616	0.020221	0.025371	0.030295	0.037331	0.023172	0.033851	0.027205	0.030622	0.024806	0.032586	0.035255
Barley	0.053086	0.033094	0.040444	0.039511	0.035038	0.026785	0.017875	0.030451	0.036955	0.026219	0.030254	0.037662	0.036181	0.042477	0.044611	0.030206	0.021742	0.032892	0.026032	0.019038	0.020955	0.014904	0.028462	0.033257	0.038197	0.023368	0.030446	0.022999	0.032421	0.02352	0.030251	0.040669
Wheat	0.050087	0.032034	0.038408	0.037582	0.034589	0.027394	0.018609	0.029163	0.035182	0.027683	0.030716	0.035624	0.03406	0.041624	0.042272	0.030246	0.024598	0.034159	0.02806	0.023281	0.022065	0.018753	0.026607	0.033167	0.036613	0.024166	0.03192	0.028087	0.032683	0.023351	0.029142	0.038074
Goatgrass	0.050657	0.03224	0.037571	0.037565	0.034444	0.027315	0.019627	0.02899	0.034858	0.027654	0.030193	0.035446	0.033481	0.041062	0.041784	0.030456	0.025003	0.033912	0.028097	0.024117	0.022389	0.019794	0.026175	0.032978	0.03652	0.024157	0.032269	0.028713	0.032202	0.023568	0.029077	0.037687
Green_foxtail	0.056008	0.032238	0.037577	0.042054	0.035255	0.026236	0.017285	0.029562	0.034618	0.029899	0.02988	0.034523	0.033186	0.038925	0.042653	0.02932	0.028116	0.033783	0.024383	0.020888	0.021033	0.019421	0.028043	0.030524	0.036727	0.022641	0.033666	0.027235	0.031109	0.024441	0.032469	0.036302
Foxtail_millet	0.055765	0.032226	0.03764	0.041991	0.035278	0.026185	0.017283	0.029566	0.034683	0.029959	0.029905	0.03444	0.033296	0.038848	0.04263	0.029245	0.02824	0.033787	0.024368	0.020853	0.021069	0.019477	0.028031	0.030526	0.036706	0.02268	0.033572	0.027261	0.031115	0.024484	0.032549	0.036344
Switchgrass	0.057437	0.032694	0.036054	0.041239	0.033286	0.027641	0.0185	0.02936	0.03393	0.029067	0.02879	0.032466	0.031471	0.036848	0.042224	0.030565	0.027644	0.034136	0.026963	0.0243	0.022974	0.0218	0.026155	0.031513	0.036784	0.022831	0.034744	0.029034	0.030566	0.022906	0.030967	0.035116
Panicgrass	0.052548	0.031757	0.038302	0.039774	0.033032	0.027509	0.017652	0.029378	0.034721	0.030651	0.030948	0.033974	0.033313	0.036042	0.040427	0.029144	0.029539	0.033202	0.026908	0.023806	0.021843	0.021691	0.02647	0.031631	0.036897	0.022435	0.033093	0.028594	0.031863	0.024479	0.032531	0.035848
Sorghum	0.059515	0.032279	0.039552	0.044144	0.035277	0.026197	0.01546	0.030675	0.038852	0.028131	0.029081	0.040183	0.034433	0.039057	0.043315	0.028538	0.025402	0.032686	0.021986	0.017585	0.019432	0.015049	0.030586	0.031408	0.036307	0.023178	0.031008	0.023485	0.029691	0.023823	0.036351	0.037334
Maize	0.05089	0.030549	0.04171	0.038395	0.033641	0.028803	0.016834	0.028671	0.035956	0.030043	0.032927	0.031495	0.030711	0.035581	0.042095	0.029832	0.025779	0.033332	0.029228	0.024104	0.02435	0.020823	0.026048	0.034132	0.037509	0.026254	0.030333	0.029243	0.032325	0.021391	0.031047	0.03597
Parviglumis	0.053743	0.030141	0.0398	0.040346	0.034513	0.030647	0.016737	0.02661	0.03562	0.028816	0.032144	0.032681	0.030943	0.038372	0.042106	0.03103	0.024105	0.036469	0.028799	0.022491	0.024769	0.019089	0.026383	0.032974	0.037997	0.026203	0.028069	0.029293	0.031172	0.021208	0.03018	0.036553
Mexicana	0.052026	0.030493	0.040809	0.038927	0.033829	0.029507	0.017009	0.02782	0.035683	0.029583	0.032542	0.031666	0.030686	0.036535	0.041906	0.030172	0.025359	0.03451	0.029267	0.023804	0.024933	0.020504	0.025831	0.033712	0.037812	0.026307	0.029608	0.029479	0.031878	0.021278	0.030509	0.036018
Beet	0.088477	0.037038	0.043074	0.065413	0.036583	0.021831	0.010586	0.033097	0.037902	0.019369	0.024824	0.054804	0.032338	0.039432	0.047033	0.022149	0.01659	0.026568	0.017753	0.007961	0.013292	0.006944	0.030461	0.025281	0.042313	0.017056	0.021259	0.012569	0.024975	0.02606	0.056181	0.040789
Quinoa	0.083177	0.03522	0.042883	0.063975	0.035278	0.023855	0.012013	0.030596	0.035641	0.021945	0.026799	0.047728	0.031783	0.038383	0.048197	0.02271	0.017746	0.028108	0.019639	0.011732	0.014721	0.008962	0.029313	0.025252	0.040708	0.018847	0.02306	0.017195	0.025605	0.02518	0.053169	0.040581
Carrot	0.091855	0.036024	0.039168	0.072546	0.040145	0.01867	0.009719	0.032925	0.038137	0.019258	0.019683	0.065273	0.034359	0.038432	0.045676	0.021759	0.021357	0.02354	0.013051	0.008128	0.012294	0.005616	0.027603	0.022314	0.040395	0.016608	0.022085	0.010937	0.02177	0.027524	0.0617	0.041452
Tomato	0.086288	0.035438	0.042777	0.068067	0.03892	0.021649	0.010937	0.033718	0.038487	0.015972	0.023531	0.060224	0.033914	0.043433	0.046076	0.023168	0.014412	0.025008	0.015189	0.006876	0.012248	0.005029	0.031617	0.023077	0.041566	0.019395	0.019132	0.010605	0.023176	0.027409	0.058646	0.044017
Sticky_monkeyflower	0.095157	0.035043	0.038172	0.078743	0.038024	0.018297	0.011	0.030739	0.037395	0.017867	0.018634	0.064329	0.033638	0.038774	0.047226	0.021619	0.017271	0.024576	0.01405	0.007635	0.013779	0.006226	0.028022	0.021921	0.042489	0.015396	0.021725	0.010951	0.021644	0.026798	0.062295	0.040563
Yellow_monkeyflower	0.099031	0.035945	0.035471	0.076452	0.037622	0.019896	0.015527	0.029536	0.033925	0.016625	0.018719	0.057313	0.033045	0.036282	0.046894	0.023071	0.01513	0.024538	0.015898	0.011781	0.020279	0.008871	0.02628	0.02243	0.042359	0.016757	0.022066	0.011961	0.023221	0.02733	0.058621	0.037124
Grape	0.099993	0.033347	0.043142	0.069732	0.034502	0.022547	0.006945	0.030913	0.038936	0.018181	0.024857	0.053077	0.033322	0.041267	0.04716	0.021633	0.015988	0.029009	0.01686	0.007979	0.010846	0.00457	0.028678	0.025354	0.044205	0.016009	0.020442	0.012341	0.026975	0.024201	0.054897	0.042098
Rose_gum	0.081142	0.032182	0.042696	0.061288	0.03366	0.02166	0.013194	0.029469	0.039921	0.022921	0.024907	0.04289	0.035233	0.040083	0.047857	0.023684	0.01994	0.029871	0.017953	0.011865	0.018828	0.010155	0.02686	0.027979	0.043671	0.021178	0.025931	0.017814	0.027196	0.021204	0.044668	0.042103
Alpine_rockcress	0.089222	0.039997	0.041314	0.061091	0.038716	0.023012	0.014099	0.030923	0.042232	0.019367	0.020842	0.050642	0.036917	0.037314	0.047259	0.022293	0.018039	0.026648	0.012411	0.010902	0.019222	0.007935	0.027969	0.026532	0.042833	0.019274	0.01936	0.011542	0.023846	0.025678	0.052339	0.04023
C.rubella	0.103501	0.040805	0.04179	0.068566	0.041375	0.01903	0.011971	0.031588	0.042564	0.017276	0.016802	0.062972	0.034541	0.037751	0.047264	0.020456	0.016703	0.023318	0.010535	0.007288	0.013646	0.005403	0.028294	0.022725	0.041946	0.016377	0.017851	0.008736	0.01968	0.027615	0.061996	0.039633
Rockcress	0.094044	0.037385	0.043689	0.061103	0.035758	0.021019	0.013651	0.031342	0.042209	0.020912	0.020504	0.053185	0.036198	0.034963	0.046095	0.020399	0.017492	0.026165	0.014828	0.012635	0.017921	0.008131	0.028535	0.025842	0.043848	0.018675	0.018795	0.012165	0.026148	0.02591	0.052225	0.038229
Arabidopsis	0.102045	0.040898	0.042253	0.068415	0.04106	0.018683	0.0121	0.031829	0.043776	0.017412	0.016948	0.059368	0.035464	0.037522	0.048074	0.020163	0.017297	0.023116	0.009735	0.007218	0.014264	0.005464	0.028602	0.023232	0.043315	0.016902	0.018005	0.008712	0.019927	0.027097	0.060213	0.04089
Salt_cress	0.088266	0.036616	0.044917	0.057262	0.035782	0.021438	0.01179	0.031413	0.04723	0.021184	0.023186	0.047307	0.037536	0.038043	0.04504	0.021609	0.021698	0.027012	0.013158	0.010103	0.016103	0.00752	0.027469	0.029405	0.045384	0.019709	0.021488	0.01231	0.026573	0.022971	0.048385	0.042094
Mustard	0.106719	0.039991	0.039408	0.070705	0.039625	0.019006	0.012192	0.031246	0.041161	0.017152	0.016928	0.066166	0.034313	0.037182	0.044269	0.019774	0.0177	0.022669	0.010172	0.008344	0.014015	0.006307	0.027962	0.022304	0.041075	0.016603	0.0175	0.009033	0.019929	0.026602	0.064796	0.039151
Cabbage	0.097217	0.038997	0.039941	0.065502	0.037901	0.020561	0.01367	0.03056	0.041787	0.018779	0.019234	0.060213	0.035777	0.037181	0.04353	0.020251	0.018787	0.024425	0.011945	0.010436	0.01732	0.007723	0.027392	0.024854	0.041855	0.01863	0.018298	0.010718	0.022838	0.025452	0.059088	0.039137
Rapeseed	0.096018	0.038828	0.039997	0.064586	0.03772	0.020842	0.013844	0.030531	0.041609	0.019067	0.019635	0.059213	0.035873	0.037399	0.043597	0.020443	0.019076	0.024831	0.012128	0.010689	0.017537	0.007874	0.027001	0.025271	0.042118	0.018732	0.018653	0.010846	0.023487	0.02545	0.057766	0.039336
Clementine	0.098595	0.034421	0.040994	0.075407	0.036724	0.018853	0.009927	0.030383	0.037179	0.020434	0.019882	0.055806	0.032038	0.038887	0.048218	0.021729	0.018479	0.027029	0.015891	0.008665	0.011376	0.007183	0.02647	0.022351	0.040766	0.015941	0.022908	0.01491	0.021851	0.024214	0.061841	0.040645
Cacao	0.100772	0.03467	0.044025	0.075085	0.036193	0.019845	0.00781	0.031341	0.037339	0.019761	0.021981	0.056298	0.032338	0.042742	0.048883	0.021077	0.01535	0.026445	0.013757	0.005036	0.010126	0.003809	0.028744	0.022745	0.042128	0.015424	0.022022	0.011875	0.021763	0.024453	0.06279	0.043372
Cotton	0.102038	0.036263	0.039899	0.078173	0.03703	0.020522	0.009757	0.031054	0.034595	0.018101	0.02097	0.059731	0.032408	0.040259	0.046824	0.020615	0.015096	0.025279	0.014036	0.00673	0.013589	0.004874	0.029109	0.020859	0.041157	0.015774	0.019266	0.011682	0.020785	0.025953	0.066366	0.041205
Cottonwood	0.110458	0.037281	0.040703	0.074134	0.037228	0.0201	0.00842	0.029037	0.038334	0.018957	0.021247	0.057462	0.033428	0.039578	0.047862	0.020089	0.018578	0.025258	0.013251	0.006215	0.010327	0.004865	0.026992	0.021757	0.041334	0.015814	0.021561	0.01106	0.021577	0.022051	0.062981	0.04206
Castor_bean	0.098366	0.033507	0.04336	0.078565	0.033921	0.018663	0.007866	0.03084	0.040735	0.019567	0.021856	0.066171	0.032552	0.0383	0.045303	0.018643	0.016245	0.023582	0.013455	0.006317	0.010077	0.004528	0.030562	0.023204	0.041685	0.014691	0.021273	0.011563	0.021558	0.024833	0.068494	0.039719
Cassava	0.085065	0.033669	0.040034	0.062056	0.034242	0.023023	0.007808	0.030464	0.040575	0.022729	0.028246	0.051659	0.032252	0.040142	0.040662	0.021848	0.025388	0.0287	0.01926	0.011287	0.012577	0.005774	0.027756	0.029078	0.040618	0.017907	0.025284	0.018383	0.026851	0.02237	0.05449	0.0398
A.duranensis	0.090615	0.034965	0.04417	0.067292	0.034972	0.021075	0.010191	0.031134	0.041354	0.021393	0.024191	0.05062	0.03286	0.038346	0.04797	0.02338	0.019506	0.028941	0.014967	0.007272	0.01043	0.007447	0.027811	0.02676	0.043435	0.016606	0.023072	0.013735	0.025615	0.022598	0.055054	0.042223
A.ipaensis	0.085346	0.035287	0.04503	0.063311	0.034374	0.022083	0.010763	0.031326	0.041703	0.022672	0.025693	0.046384	0.032697	0.038363	0.048144	0.024098	0.020512	0.0301	0.016166	0.007744	0.010805	0.008478	0.027936	0.028061	0.044145	0.017008	0.024228	0.014521	0.026962	0.022291	0.051365	0.042404
Barrelclover	0.103207	0.03923	0.040634	0.073728	0.041088	0.019942	0.009795	0.031242	0.037124	0.016592	0.019866	0.059331	0.032937	0.041148	0.050239	0.022222	0.015295	0.023626	0.012333	0.006585	0.010722	0.005096	0.027305	0.021957	0.04159	0.016157	0.020397	0.009205	0.020952	0.024849	0.061814	0.043794
Miyakogusa	0.080769	0.037146	0.044469	0.058909	0.036636	0.022659	0.011136	0.032193	0.041549	0.022927	0.025795	0.044716	0.033831	0.03808	0.047019	0.024426	0.022949	0.028264	0.017216	0.00914	0.013736	0.008244	0.026981	0.028292	0.04562	0.018724	0.023145	0.013811	0.026739	0.022559	0.04789	0.044428
Common_bean	0.094987	0.037046	0.04412	0.067581	0.038474	0.021534	0.010178	0.031147	0.039911	0.018404	0.024287	0.054371	0.031091	0.0371	0.04709	0.024294	0.018605	0.026468	0.014992	0.00698	0.011851	0.007847	0.026253	0.025046	0.043047	0.016601	0.021268	0.013097	0.02312	0.023688	0.058643	0.04088
Soybean	0.097096	0.035421	0.043595	0.070522	0.039098	0.02031	0.009425	0.030393	0.038243	0.018499	0.023987	0.054351	0.031951	0.041309	0.048485	0.023002	0.016497	0.026062	0.015406	0.006374	0.01039	0.005875	0.027771	0.023526	0.042055	0.016892	0.022264	0.012219	0.023899	0.024183	0.05903	0.041868
Silver_birch	0.097867	0.035367	0.042057	0.066888	0.037176	0.021305	0.010541	0.030243	0.038594	0.020837	0.023003	0.052959	0.031663	0.039601	0.04765	0.022653	0.017868	0.028103	0.017382	0.00803	0.011921	0.006605	0.028152	0.024949	0.040604	0.017242	0.022272	0.014186	0.023691	0.024364	0.056033	0.040193
Oak	0.098039	0.035745	0.043165	0.065513	0.037748	0.022468	0.008857	0.031045	0.038969	0.020171	0.025267	0.049901	0.030481	0.038856	0.049317	0.023121	0.017687	0.029449	0.018029	0.007521	0.010586	0.005074	0.02972	0.025127	0.041745	0.017416	0.021941	0.014484	0.025336	0.024055	0.053358	0.039805
Cucumber	0.112526	0.038637	0.042968	0.079446	0.038385	0.017659	0.009336	0.031674	0.040244	0.014674	0.018729	0.063549	0.032043	0.038497	0.049324	0.019259	0.012446	0.022941	0.011207	0.004145	0.010304	0.003573	0.029129	0.021386	0.044513	0.01446	0.01658	0.008012	0.020179	0.025315	0.067234	0.041628
Hemp	0.094147	0.035349	0.039305	0.074954	0.03605	0.021377	0.008792	0.032606	0.03813	0.01846	0.022004	0.061063	0.033133	0.036677	0.044447	0.021386	0.018737	0.026461	0.015489	0.008343	0.012404	0.005603	0.030395	0.023004	0.040775	0.016489	0.019035	0.012337	0.023112	0.025845	0.064397	0.039694
Strawberry	0.080566	0.037848	0.040557	0.06015	0.039548	0.022664	0.012036	0.03238	0.039753	0.021907	0.022815	0.051136	0.034108	0.04056	0.047657	0.023469	0.021557	0.027522	0.015454	0.01024	0.014548	0.006941	0.02999	0.025511	0.042146	0.01927	0.02354	0.013855	0.024088	0.026792	0.048785	0.042605
Apple	0.081544	0.036767	0.043673	0.060333	0.038313	0.023025	0.012709	0.03131	0.037547	0.021495	0.025042	0.045786	0.033079	0.040813	0.049644	0.025763	0.018408	0.029972	0.017685	0.009281	0.015245	0.006982	0.027277	0.026336	0.042931	0.018226	0.024444	0.015451	0.025849	0.024915	0.048242	0.041911
Apricot	0.089335	0.036317	0.042192	0.064427	0.038506	0.022108	0.010878	0.030147	0.038428	0.021192	0.023409	0.049955	0.031594	0.040555	0.050724	0.023929	0.019581	0.030522	0.016945	0.00805	0.012526	0.006775	0.02692	0.02504	0.042525	0.017751	0.02474	0.015029	0.024888	0.024216	0.049761	0.041039
Peach	0.089817	0.036591	0.04122	0.065056	0.038407	0.021966	0.012118	0.030316	0.038157	0.020598	0.023053	0.050903	0.031125	0.039833	0.050052	0.023635	0.020546	0.030405	0.017031	0.008062	0.012872	0.006435	0.026383	0.024576	0.042641	0.018389	0.024474	0.014706	0.024894	0.024804	0.050169	0.040769
Human	0.073531	0.029637	0.040115	0.049647	0.039844	0.023268	0.005173	0.03286	0.04451	0.028318	0.035632	0.039509	0.026981	0.036677	0.038235	0.02989	0.041195	0.037114	0.0262	0.00547	0.004481	0.004727	0.026164	0.033912	0.040066	0.019063	0.029223	0.023881	0.031083	0.022656	0.041127	0.03981
Chimpanzee	0.07319	0.029641	0.038197	0.049495	0.042282	0.023274	0.005225	0.031876	0.044962	0.027401	0.034036	0.044686	0.028267	0.038198	0.036864	0.030141	0.040744	0.037193	0.025131	0.00606	0.004488	0.005286	0.026801	0.032598	0.039494	0.018368	0.028219	0.02313	0.030902	0.024601	0.041002	0.038247
Macaque	0.072261	0.029338	0.041728	0.048167	0.040003	0.022268	0.005382	0.032377	0.046916	0.02894	0.035365	0.039214	0.028374	0.03507	0.037027	0.03012	0.041611	0.036361	0.026216	0.00631	0.00541	0.005071	0.025767	0.034555	0.042568	0.018634	0.027634	0.023952	0.031828	0.022036	0.039667	0.039823
Lemur	0.072477	0.030565	0.03981	0.049706	0.039511	0.023637	0.005837	0.032345	0.043356	0.028386	0.036967	0.041039	0.026577	0.035904	0.036411	0.029176	0.039894	0.034711	0.029504	0.006325	0.004505	0.005037	0.029368	0.032075	0.039394	0.019498	0.028601	0.023276	0.031091	0.022191	0.044283	0.038542
Mouse	0.063537	0.030286	0.042609	0.043349	0.043136	0.024149	0.004637	0.033569	0.047806	0.029952	0.036696	0.037787	0.027425	0.037976	0.037581	0.030501	0.04313	0.037836	0.027121	0.004463	0.004084	0.003516	0.027871	0.034496	0.04065	0.021632	0.028735	0.02201	0.032828	0.023166	0.038015	0.039453
Porpoise	0.072218	0.030328	0.041088	0.047824	0.040202	0.023513	0.007232	0.032033	0.044951	0.027471	0.035022	0.040042	0.026475	0.035697	0.036614	0.02962	0.040099	0.035756	0.029576	0.007763	0.004949	0.006253	0.025732	0.032648	0.041142	0.019992	0.028221	0.022569	0.032485	0.023133	0.041505	0.037842
Cattle	0.068576	0.029367	0.042675	0.045976	0.03822	0.022904	0.005486	0.035275	0.046138	0.027268	0.034885	0.037102	0.028077	0.038077	0.037418	0.028704	0.043234	0.039172	0.027972	0.005393	0.004917	0.004366	0.024097	0.033642	0.042885	0.022717	0.028984	0.021348	0.035211	0.021181	0.037684	0.041048
Wild_boar	0.070514	0.030499	0.039491	0.04667	0.039168	0.024338	0.006202	0.031272	0.042868	0.029593	0.036454	0.038465	0.027876	0.036904	0.036386	0.029545	0.04241	0.038539	0.029678	0.007106	0.005549	0.005456	0.026115	0.032225	0.040305	0.019638	0.029468	0.024263	0.033532	0.021417	0.039988	0.038066
Dog	0.073539	0.028354	0.041186	0.049628	0.038048	0.023072	0.005358	0.031612	0.045093	0.027398	0.03607	0.04062	0.028309	0.036939	0.036225	0.028207	0.039904	0.036054	0.031138	0.006693	0.004813	0.005156	0.025558	0.033577	0.040445	0.019951	0.027753	0.022837	0.032922	0.021731	0.04244	0.039373
Bear	0.0706	0.029252	0.041353	0.046915	0.038663	0.023603	0.007525	0.031189	0.045126	0.028392	0.036073	0.037508	0.026559	0.035457	0.035785	0.029274	0.040806	0.036142	0.033043	0.008173	0.006129	0.006236	0.024366	0.034334	0.041173	0.020829	0.028003	0.023707	0.033079	0.021724	0.040497	0.038489
Cat	0.073268	0.03012	0.04097	0.047772	0.039197	0.023559	0.007355	0.031764	0.044713	0.028309	0.034681	0.038354	0.026745	0.035981	0.036407	0.029087	0.040354	0.035552	0.030712	0.00791	0.006333	0.005989	0.024195	0.034046	0.040722	0.021059	0.026997	0.023095	0.031447	0.021705	0.041561	0.04004
Horse	0.068573	0.030244	0.041782	0.045378	0.039522	0.023561	0.007968	0.031423	0.045843	0.029292	0.035569	0.035828	0.026207	0.035153	0.036868	0.030988	0.042214	0.037245	0.028158	0.009085	0.005824	0.006401	0.024551	0.033666	0.042135	0.020354	0.030552	0.02556	0.032778	0.02097	0.038411	0.037897
Elephant	0.072367	0.032722	0.042509	0.047581	0.040668	0.025176	0.005982	0.033471	0.045228	0.027432	0.034444	0.038266	0.027108	0.036493	0.040581	0.028272	0.040451	0.037356	0.025357	0.005144	0.005538	0.00407	0.02677	0.030902	0.0425	0.021396	0.027823	0.020564	0.031195	0.022979	0.039719	0.039934
